# Islet-antigen reactive B cells display a unique phenotype and BCR repertoire in autoantibody positive and recent-onset type 1 diabetes patients

**DOI:** 10.1101/2024.06.20.599914

**Authors:** Catherine A. Nicholas, Fatima A. Tensun, Spencer A. Evans, Kevin P. Toole, Hali Broncucia, Jay R. Hesselberth, Peter A. Gottlieb, Kristen L. Wells, Mia J. Smith

**Author notes:** Corresponding authors Mia J. Smith, Kristen L. Wells. These authors contributed equally (Catherine A. Nicholas, Kristen L. Wells). Senior author (Kristen L. Wells, Mia J. Smith).

## Abstract

Autoreactive B cells play an important but ill-defined role in autoimmune type 1 diabetes (T1D). To better understand their contribution, we performed single cell gene and BCR-seq analysis on pancreatic islet antigen-reactive (IAR) B cells from the peripheral blood of nondiabetic (ND), autoantibody positive prediabetic (AAB), and recent-onset T1D individuals. We found that the frequency of IAR B cells was increased in AAB and T1D. IAR B cells from these donors had altered expression of B cell signaling, pro-inflammatory, infection, and antigen processing and presentation genes. Both AAB and T1D donors demonstrated a significant increase in certain heavy and light chain V genes, and these V genes were enriched in islet-reactivity. Public clones of IAR B cells were restricted almost entirely to AAB and T1D donors. IAR B cells were clonally expanded in the autoimmune donors, particularly the AAB group. Notably, a substantial fraction of IAR B cells in AAB and T1D donors appeared to be polyreactive, which was corroborated by analysis of recombinant monoclonal antibodies. These results expand our understanding of autoreactive B cell activation during T1D and identify unique BCR repertoire changes that may serve as biomarkers for increased disease risk.

**One Sentence Summary:** Pancreatic islet antigen-reactive B cells from individuals with prediabetes and recently diagnosed with type 1 diabetes display a unique phenotype and BCR repertoire compared to non-diabetic donors.
