## Supplementary_File_2 for "Islet-antigen reactive B cells display a unique phenotype and BCR repertoire in autoantibody positive and recent-onset type 1 diabetes patients"

### Sheet: figure_table_org
Ag-reactivity_clone-number	rAb	sample	status	final_celltype	isotype	v_gene	j_gene	antigen_reactivity_by_seq	antigen_reactivity_by_libra	antigen_reactivity_by_ELISA	cdr3	VH Sequence	VL Sequence
INS_34204	INS_1	119	T1D	Resting_Memory	IGHM	IGHV1-3;IGKV1-5	IGHJ5;IGKJ4	INS	INS	INS	GCGAGAGAAGTGCCGACTACTACTACTTTCGACCCC	CAGGTCCACCTTGTGCAGTCTGGGGCTGAGGTGAAGAGGCCTGGGGCCTCAGTGAAGGTTTCCTGCAAGGCTTCTGGATACACCTTCACTACCTATATTATACATTGGGTGCGCCAGGCCCCCGGACAAGGGCTTGAGTGGATGGGATTGATCAACGCTGGCAACGGGAACACAAGGTATTCACAGAAGTTCCAGGGCAGAGTCACCATTACCAGAGACACATCCGCGACCACAGCCTACATGGAGCTGAGCGGCCTGGGATCTGAAGACACGGCTGTGTATTATTGTGCGAGAGAAGTGCCGACTACTACTACTTTCGACCCCTGGGGCCAGGGAACCCCGGTCACCGTCTCCTCA	GACATCCAGATGACCCAGTCTCCTTCCACCCTGTCTGCATCTGTAGGAGACAGAGTCACCATCACTTGCCGGGCCAGTCAGAGTATTAGTAGCTGGTTGGCCTGGTTTCAGCAGAAACCAGGGAAAGCCCCTAAGCTCCTGATCTATAAGGCGTCTAGTTTACAAAGTGGGGTCCCATCAAGGTTCAGCGGCAGTGGATCTGGGACAGAATTCACTCTCACCATCAGCAGCCTGCAGCCTGATGATTTTGCAACTTATTACTGCCAACAGTATAAAAGTTATCCCCTCACTTTCGGCGGAGGGACCAAGGTGGAGATCAAA
INS_45125	INS_2	114	AAB	Memory	IGHM	IGHV3-23;IGKV3-15	IGHJ4;IGKJ4	INS	INS	INS	GCGAGGGCTTTGGGTAGGGACTTTCCGGCGTCGCGTTACTTTGACTAT	GAGGTGGAGCTGTTGGAGTCTGGGGGAGGCTTGATACAGCCGGGGGGGTCACTGAGAGTCTCCTGTGTAGGCTCTGGATTCACCCTCAACTACTATGCCATGACCTGGGTCCGCCAAGTTCCAGGGAAGGGGCTGGAGTGGGTCTCCCTTGTTGGTGTTACTGGTGACACATACTACGCAGCCTCCGTGAGGGGCCGGTTCACCATCTCCAGAGACAATTCCAAGAACACGCTGTATTTGCAAATGAACAGCCTGGGAGTCGAGGACACGGCCATTTATTACTGTGCGAGGGCTTTGGGTAGGGACTTTCCGGCGTCGCGTTACTTTGACTATTGGGGCCAGGGAACCCTGGTCACCGTCCCCTCA	GAAATTGTGATGACGCAGTCTCCAGCCACCCTGTCTGTGTCTCCAGGGGAAAGAGCCACCCTCTCCTGCAGGGCCAGTCAAAGTGTTAGCAACAGCTTAGCCTGGTACCAGCAGAAGCCTGGCCAGCCTCCCAGGCTCCTCATCTATGGTGCGTCCACCAGGGCCACTGGTATCCCAGCCAGGTTCAGTGGCAGTGGGTCTGGGACAGAGTTCACTCTCACCATCAGCGGCCTGCAGTCTGAAGATTTTGCAGTTTATTACTGTCAGAACTATAATAACTGGCCCCTCACTTTCGGCGGAGGGACCAAGGTGGAGATCAAA
INS_65093	INS_3	105	AAB	Resting_Memory	IGHM	IGHV3-74;IGKV2-30	IGHJ6;IGKJ5	INS	INS	INS	GTAAGAGATTACGGTATGGACGTC	GAGGTGCAACTGGTGGAGTCCGGGGGAGGCTTAGCTCAGCCGGGGGGGTCCCTGAGACTCTCCTGTGCAGCCTCTGGGTTCACCTTCAGTAGCTTCTGGATGCACTGGGTCCGCCAAGCTCCAGGGAAGGGGCTGGTGTGGGTCTCACGTATTTCTAGTGATGGGAGTAACACAGAATACGCGGACTCCGTGAAGGGCCGATTCACCATCTCCAGAGACAACGCCAAGAACACGCTGTATCTGCAAATGAACAGTCTGAGAGCCGAGGACACGGCTGTGTATCACTGTGTAAGAGATTACGGTATGGACGTCTGGGGCCAGGGGACCACGGTCACCGTCTCCTCA	GATGTTGTGTTGACTCAGTCTCCACTCTCCCTGCCCGTCACCCTTGGACAGCCGGCCTCCATCTCCTGCAGGTCTAGTCAAAGCCTCGTATACAGTGATGGAAACACCTACCTGAATTGGTTTCAGCAGAGGCCAGGCCAATCTCCAAGGCGCCTAATTTATAAGGTTTCTAAGCGGGACTCTGGGGTCCCAGACAGATTCAGCGGCAGTGGGTCAGGCACTGATTTCACACTGAAAATCAGCAGGGTGGAGGCTGAGGATGTTGGGATTTATTACTGCATGCAAGGAACAAAATGGCTCGGGATCACCTTCGGCCAAGGGACACGACTGGAGATTAAA
INS_9079	INS_4	106	AAB	Memory	IGHM	IGHV4-34;IGLV3-10	IGHJ4;IGLJ3	INS	INS	INS	GCGAGAGGGGTTAGATATGATAGTAGTGGATATTACCCCACCTAC	CAGGTGCAGCTACAGCAGTGGGGCGCAGGACTGTTGAAGCCTTCGGAGACCCTGTCCCTCACCTGCGCTGTCTATGGTGGGTCCTTCAGTGATTACTTCTGCACCTGGATCCGCCAGCCCCCAGGGAAGGGGCTGGAGTGGATTGGGGAAATCAATCATAGTGGAAGCAGCAACTACAACCCGTCCCTCAAGAGTCGAGTCACCATGTCATTAGACACGTCCAAGAACCAGTTCTCCCTGAGGTTGAGCTCTGTGACCGCCGCGGACACGGCTGTGTATTACTGTGCGAGAGGGGTTAGATATGATAGTAGTGGATATTACCCCACCTACTGGGGCCAGGGAACGCTGGTCACCGTCTCCTCA	TCCTATGAGCTGACACAGCCACCCTCGGTGTCAGTGTCCCCAGGACAAACGGCCAGGATCACCTGCTCTGGAGATGCATTGCCAAAAAAATATGCTTATTGGTACCAGCAGAAGTCGGGCCAGGCCCCTGTGCTGGTCATCTATGAGGACAGCAAACGACCCTCCGGGATCCCTGGGAGATTCTCGGGCTCCACCTCAGGGACAATGGCCACCTTGACTATCAGTGGGGCCCAGGTGGAGGATGAAGCTGACTACTACTGTTACTCAACAGACAGCAGTACTAATTATAGGGTGTTCGGCGGAGGGACCAAGCTGACCGTCCTA
INS_45089	INS_5	115	AAB	Memory	IGHG	IGHV3-23;IGKV1-27	IGHJ1;IGKJ5	INS	INS	INS	GCGAAAGATCGATCGCGGGGCGAGTACTTTCTCGGATACTTCCAACAC	GAGGTGCAATTGTTGGAGTCTGGGGGAGGCGTGGTACAGCCGGGGGGGTCCCTGAGACTCTCCTGTGCAGCCTCTGGATTCACTTTTACAAGTCACGCCGTGAGCTGGGTCCGCCAGGCCCCAGGGAAGGGGCTGGAGTGGGTCGCAAGCATTAGTGGTGGTGGAGAAATAACACACTACGCAGACTCCAAGAGGGGCCGGTTCGCCATCTCCAGAGACAGTTCCATGAATGTGGTCTTTCTGGAAATGCACAGCCTGACAGTCGACGACACGGCCGTTTATTACTGTGCGAAAGATCGATCGCGGGGCGAGTACTTTCTCGGATACTTCCAACACTGGGGCCAGGGCACCCTGGTCATCGTCTCCTCA	GACATCCGGATGACCCAGTCTCCATCCTCCCTGTCTGCATCTATAGGTGACAGAGTCACCATCACTTGCCGGGCGAGTCAGGACATTGGCAACTATTTAGCCTGGTATCAGCAGAAACCAGGGGGCGTTCCTAAGTTCCTGATCTATGGTGCATCCAGTTTACAATCAGGGGTCCCATCTCGGTTCAGTGGCGGCGGCTCTGGGAGAGAATTCACTCTCACCATCAGCAGCCTGCAGCCTGAAGATGTTGCAACTTATTATTGTCAAAAATATAAGGATGCCCCGATCACCTTCGGCCAAGGGACACGACTGGAGATTAAA
INS_POS_CTRL	INS_6	reference	T1D	unknown	unknown	IGHV1-3;IGKV4-1	IGHJ4;IGKJ2	(ins)	-	INS	GCGAGAGATCTCCATTATTACGATTTTTGGAGTGGTCGCGGAACCCGGTACTTTGACTAC	GAGGTGCAGCTGGTGCAGTCTGGGGCTGAGGTGAAGAAGCCTGGGGCCTCAGTGAAGGCTTCCTGCAAGGCTTCTGGATACACCTTCACTAGCTATGCTATGCATTGGGTGCGCCAGGCCCCCGGACAAAGGCTTGAGTGGATGGGATGGATCAACGCTGGCAATGGTAACACAAAATATTCACAGAAGTTCCAGGGCAGAGTCACCATTACCAGGGACACATCCGCGAGCACAGCCTACATGGAGCTGAGCAGCCTGAGATCTGAAGACACGGCTGTGTATTACTGTGCGAGAGATCTCCATTATTACGATTTTTGGAGTGGTCGCGGAACCCGGTACTTTGACTACTGGGGCCAGGGAACCCTGGTCACCGTCTCCTCA	GACATCGTGATGACCCAGTCTCCGGACTCCCTGGCTGTGTCTCTGGGCGAGAGGGCCACCATCAACTGCAAGTCCAGCCAGAGTGTTTTATACAGCTCCAACAATAAGAACTACTTAGCTTGGTACCAGCAGAAACCAGGACAGCCTCCTAAGCTGCTCATTTACTGGGCATCTACCCGGGAATCCGGGGTCCCTGACCGATTCAGTGGCAGCGGGTCTGGGACAGATTTCACTCTCACCATCAGCAGCCTGCAGGCTGAAGATGTGGCAGTTTATTACTGTCAGCAATATTATAGTACTCCTCCGGAGCCGTACACTTTTGGCCAGGGGACCAAGGTGGAGATCAAA
IA2_107462	IA2_1	114	AAB	Resting_Memory	IGHM	IGHV6-1;IGKV4-1	IGHJ6;IGKJ2	IA2	IA2	IA2	GCAAGAGGGAGCTACTCCTACTACTACTACGGTATGGACGTC	CAGGTACAGCTGCAGCAGTCAGGTCCAGGACTGGTGAAGCCCTCGCAGACCCTCTCACTCACCTGTGCCATCTCCGGGGACAGTGTCTCTAGCAACAGTGCTGCTTGGAACTGGATCAGGCAGTCCCCATCGAGAGGCCTTGAGTGGCTGGGAAGGACATACTACAGGTCCAAGTGGTATAATGATTATGCAGTATCTGTGAAAAGTCGAATAACCATCAACCCAGACACATCCAAGAACCAGTTCTCCCTGCAGCTGAACTCTGTGACTCCCGAGGACACGGCTGTGTATTACTGTGCAAGAGGGAGCTACTCCTACTACTACTACGGTATGGACGTCTGGGGCCAAGGGACCACGGTCACCGTCTCCTCA	GACATCGTGATGACCCAGTCTCCAGACTCCCTGGCTGTGTCTCTGGGCGAGAGGGCCACCATCAACTGCAAGTCCAGCCAGAGTGTTTTATACAGCTCCAACAATAAGAACTACTTAGCTTGGTACCAGCAGAGACCAGGACAGCCTCCTAAGCTGCTCATTTACTGGGCATCTACCCGGGAATCCGGGGTCCCTGACCGATTCAGTGGCAGCGGGTCTGGGACAGATTTCACTCTCACCATCAGCAGCCTGCAGGCTGAAGATGTGGCAGTTTATTACTGTCAGCAATATTATAGTACTCCTCACACTTTTGGCCAGGGGACCAAGCTGGAGATCAAA
IA2_121787	IA2_2	105	AAB	Resting_Memory	IGHM	IGHV3-23;IGKV3-15	IGHJ5;IGKJ3	IA2	IA2	IA2	GCGAAAAAGGTCCTGGCAGCAGGTGGGCACTGGTACGACCCC	GAGGTGCAGCTGTTGGAGTCTGGGGGAGGCTTGGTACAGCCTGGGGGGTCCCTGAGACTCTCCTGTGTAGCCTCTGGATTCACCTTTAGCAGCTATGCCATGAGCTGGGTCCGCCAGGCTCCCGGGAAGGGGCTGGAGTGGGTCTCAGTTATTAGTGGTAATAGTTTAAGCACATACTACGCAGACTCCGTGAAGGGCCGGTTCACCATCTCCAGAGACAATTCCAAGAATACGCTGTATTTGCAAATGAATAGCCTGAGAGCCGAGGACACGGCCGTATATTACTGTGCGAAAAAGGTCCTGGCAGCAGGTGGGCACTGGTACGACCCCTGGGGCCAGGGAACCCTGGTCACCGTCTCCTCA	GAAATAGTGATGACGCAGTCTCCAGCCACCCTGTCTGTGTCTCCAGGGGAGAGAGCCACCCTCTCCTGCAGGGCCAGTCAGAGTGTTAGCAGCAGCTTAGCCTGGTACCAGCAGAAACCTGGCCAGGCTCCCAGACTCCTCCTCTATGGTGCATCCACCAGGGCCACTGGTATCCCAGCCAGGTTCAGTGGCAGTGGGTCTGGGACAGAGTTCACTCTCACCATCAGCAGCCTGCAGTCTGAAGATTTTGCAGTTTATTACTGTCAGCAGTATTATAACTGGCCTCTCACTTTCGGCCCTGGGACCAAAGTGGATATCAAA
IA2_23895	IA2_3	117	AAB	Memory	IGHM	IGHV3-33;IGKV2D-28	IGHJ3;IGKJ1	IA2	IA2	IA2	GCGAGAGCCTATCGGATCTACCTAAGTGCTTTTGATATC	CAGGTGCAGCTGGTGGAGTCTGGGGGAGGCGTGGTCCAGCCTGGGAGGTCCCTGAGACTCTCCTGTGCAGCGTCTGGGTTCACCTTCAGCACCTATGGCATGCACTGGGTCCGCCAGGCTCCAGGCAAGGGGCTGGAGTGGGTGGCAGTTATATGGTATGATGGAAGTAATAAATACTATGCAGACTCCGTGAAGGGCCGATTCACCATCTCCAGAGACAATTCCAAGAACACGCTGTATCTGCAAATGAACAGCCTGAGAGCCGAGGACACGGCTGTGTATTACTGTGCGAGAGCCTATCGGATCTACCTAAGTGCTTTTGATATCTGGGGCCAAGGGACAATGGTCACCGTCTCTTCA	GATATTGTGATGACTCAGTCTCCACTCTCCCTGCCCGTCACCCCTGGAGAGCCGGCCTCCATCTCCTGCAGGTCTAGTCAGAGCCTCCTGCATAGTAATGGATACAACTATTTGGATTGGTACCTGCAGAAGCCAGGGCAGTCTCCACAGCTCCTGATCTATTTGGGTTCTAATCGGGCCTCCGGGGTCCCTGACAGGTTCAGTGGCAGTGGATCAGGCACAGATTTTACACTGAAAATCAGCAGAGTGGAGGCTGAGGATGTTGGGGTTTATTACTGCATGCAAGCTCTACAAACTCCTCTGGCGTTCGGCCAAGGGACCAAGGTGGAAATCAAA
IA2_100034	IA2_4	114	AAB	Memory	IGHM	IGHV3-74;IGKV4-1	IGHJ4;IGKJ3	IA2	IA2	IA2	GCAAGAGTCCTCACCTCCCATTACTATGATAGTGGTGGTTATTATGACTAC	GGAGCCCCAGCCCTGGGATTCCCAGCTGTTTCTGCTTGCTGATCAGGACTGCACACAGAGAACTCACCATGGAGTTTGGGCTGAGCTGGGTTTTCCTTGTTGCTATTTTAAAAGGTGTCCAGTGTGAGGTGCAGCTGGTGGAGTCCGGGGGAGGCTTAGTTCAGCCTGGGGGGTCCCTGAGACTCTCCTGTGCAGCCTCTGGATTCACCTTCAGAAGCTACTGGATGCACTGGGTCCGCCAAGCTCCAGGGAAGGGGCTGGTGTGGGTCTCACGTATTAATAGTGATGGGAGTAGCACAAGCTACGCGGACTCCGTGAAGGGCCGATTCACCATCTCCAGAGACGACGCCAAGAACACGCTGTATCTGCAAATGAACAGTCTGAGAGCCGAGGACACGG…	GAGCTACAACAGGCAGGCAGGGGCAGCAAGATGGTGTTGCAGACCCAGGTCTTCATTTCTCTGTTGCTCTGGATCTCTGGTGCCTACGGGGACATCGTGATGACCCAGTCTCCAGACTCCCTGGCTGTGTCTCTGGGCGAGAGGGCCACCATCAACTGCAAGTCCAGCCAGAGTGTTTTATACAGCTCCAACCATAAGAACTACTTAGCTTGGTACCAGCAGAAACCAGGACAGCCTCCTAAGCTGCTCATTTACTGGGCATCTACCCGGGAATCCGGGGTCCCTGACCGATTCAGTGGCAGCGGGTCTGGGACAGATTTCACTCTCACCATCAGCAGCCTGCAGGCTGAAGATGTGGCAGATTATTACTGTCAGCAATATTATAGTAGTCCTTTCACT…
IA2_29729	IA2_5	117	AAB	Memory	IGHM	IGHV3-48;IGKV6-21	IGHJ4;IGKJ1	IA2	IA2	IA2	TCGAGAGGACACAACTACCAACGAGAGGAGCTTGACTAC	GAGGTGCAGCTGGTGGAGTCTGGGGGAGGCTTGGTACAGCCTGGGGGGTCCCTGAGACTCTCCTGTGCAGCCTCTGGATTCACCCTAAGTAGTTATTCCATGAACTGGGTCCGCCAGGCTCCAGGGAAGGGGCTGGAGTGGGTTTCATACATTAGTACTACTAGTAATACCATATATTACGCAGACTCTGTGAAGGGCCGATTCACCATCTCTAGAGACAATGCCAGGAACTCACTGTATCTGCAAATGAACAGCCTGAGAGCCGAGGACACGGCTGTCTATTACTGTTCGAGAGGACACAACTACCAACGAGAGGAGCTTGACTACTGGGGCCAGGGAACCCTGGTCACCGTGTCCTCA	GAAATTGTGTTGACTCAGTCTCCAGAGTTTCAGTCTGTGACTCCAAAGGAGAAAGTCACCATCACCTGCCGGGCCAGTCAGAGCATTGGTCGTAGTTTACACTGGTACCAGCAGAAACCAGATCAGTCTCCAAAGCTCCTCATCAAGTATGCTTCCCAGTCCTTCTCAGGGGTCCCCTCGAGGTTCAGTGGCAGTGGATCTGGGACAGATTTCACCCTCACCATCAATAGCCTGGAAGCTGAAGATGCTGCAACGTATTACTGTCATCAGAGTAGTGGTTTACCCTGGACGTTCGGCCAAGGGACCAAGGTGGAAATCAAA
IA2_57497	IA2_6	119	T1D	Memory	IGHM	IGHV3-7;IGKV3-20	IGHJ4;IGKJ4	IA2	IA2	IA2	GGAAGATACGGGTACACCGCTGGCTGCGACTAC	GAGGTGCAGCTGGTGGAGTCTGGGGGAGGCTTGGTCCAGCCTGGGGGGTCCCTGAGACTCTCCTGTGTGACCTCTGGATTCACCTTTACTAACTATTGGATGAGCTGGGTCCGCCACATTCCAGGGAAGGGGCTGGAGTGGGTGGCCAACGTAAACACAGATGAAAGTAAGAAATACTACGTGGACTCTGTGGAGGGCCGATTCACCATCTCCAGAGACAACGCCAAGAACTCACTTTATCTGCAAATGAACAGCCTGAGAGACGAGGACACGGCTATATACTACTGTGGAAGATACGGGTACACCGCTGGCTGCGACTACTGGGGCCAGGGAACCCTGGTCACCGTCTCCTCA	GAAAGTGTGTTGACGCAGTCTCCAGGCACCCTGTCTTTGTCTCCAGGGGAAAGAGCCACCCTCTCCTGCAGGGCCAGTCACAGTCTTAGCAGCACCAACTTAGCCTGGTACCAGCAGAAACCTGGCCAGGCTCCCAGACTCCTCATCTATGGTGCATCCAGCAGGGCCGCTGGCATCCCAGACAGGTTCAGTGGCAGTGGGTCTGGGACAGACTTCACTCTCACCATCAGCAGACTGGAGCCTGAAGATTTTGCAGTGTATTACTGTCAGCAGTATGGTGCCTCATTCGGCGGAGGGACCAAGGTGGAGATCAAA
GAD_111982	GAD_1	111	T1D	Resting_Memory	IGHM	IGHV4-61;IGKV3-11	IGHJ5;IGKJ1	GAD	GAD	GAD	GCGAGAGACCTAATTACAGCCCCTTACAACTGGTTCGACCCC	CAGGTGCAGCTGCAGGAGTCGGGCCCAGGACTGGTGAAGCCTTCACAGACCCTGTCCCTCACCTGCAATGTCTCTGGTGACTCCATCAGCAGTGGTAACTACTACTGGAGCTGGATCCGGCAGCCCGCCGGGAAGGGACTGGAGTGGATTGGGCGTATACAAACCAGTGGGAGCACCATCTACAACCCCTCCCTCCAGAGTCGAGCCACCGTATCAATCGACACGTCCAAGAACCAGTTCTCCCTGAGACTGAACTCTGTGACCGCCGCAGACACGGCCGTCTATTACTGTGCGAGAGACCTAATTACAGCCCCTTACAACTGGTTCGACCCCTGGGGCCAGGGCACCCTGGTCACCGTCTCCTCA	GAAATTGTGTTGACACAGTCTCCAGCCACCCTGTCTTTGTCTCCAGGGGAAAGAGCCACCCTCTCCTGCAGGGCCAGTCAGAGTGTTAGCATCTACTTAGCCTGGTACCAACTGAAACCTGGCCAGGCTCCCAGACTCCTCATCTATGATGCATCCAATAGGGCCACCGGCATCCCAGCCAGGTTCAGTGGCAGTGGGTCTGGGACAGACTTCACTCTCACCATCAGCAGCCTAGAGCCTGAAGATTTTGCAGTTTATTACTGTCAGCAGCGTACCAAGTGGCCTCGAACGTTCGGCCAAGGGACCAAGGTGGAAATCAAA
GAD_31016	GAD_2	117	AAB	Memory	IGHM	IGHV3-72;IGKV4-1	IGHJ3;IGKJ3	GAD	GAD	GAD	GCTAGAGATCGGGGTGGGGCACATATTTTTGATGTC	GAGGTGCAGCTGGTGGACTCTGGGGGAGGCTTGGTCCAGCCTGGAGGGTCCCTGAGACTCTCCTGTGTAGCCTCTGGATTCGCCTTCAGTGACCACTACATGGACTGGGTCCGCCAGGCTCCAGGGAAGGGGCTGGAGTGGGTTGGCCGCGCTAGAAACAAAGCTAACAATTACATCACAGACTACGCCGCGTCTGTGCAAGGCAGATTCACCATCTCAAGAGAAGATTCAAAGAACTCACTGTATCTGCAAATGAACAGCCTGAAAATTGAGGACACGGCCGTGTATTTCTGTGCTAGAGATCGGGGTGGGGCACATATTTTTGATGTCTGGGGCCAGGGGACAGTGGTCACCGTCTCTTCA	GACATCGTGATGACCCAGTCTCCAGACTCCCTGGCTGTGTCTCTGGGCGAGAGGGCCACCATCAACTGCAAGTCCAGCCAGAGTGTTTTATACAAGTCCAACAATAAGAACTACTTAGCTTGGTACCAGCAGAGACCAGGACAGCCTCCTAAGTTGCTCATTTACTGGGCATCTACTCGAGAGTCCGGGGTCCCTGACCGATTCAGTGGCAGCGGGTCTGGGACAGATTTCACTCTCACCATCAGCAGCCTGCAGGCTGAAGATGTGGCAGTTTATTACTGTCAGCAATATTATACTGTTCCAGGGATCACTTTCGGCCCTGGGACCAAGGTGGATATCAAA
GAD_4978	GAD_3	102	T1D	Resting_Memory	IGHM	IGHV1-3;IGKV1-5	IGHJ3;IGKJ1	GAD	GAD	GAD	GCGAGGGGGCCCTATAGCACTGGCTGGTACGGTGCTGTTGATATC	CAGGTCCAGCTTGTGCAGTCTGGGGCTGAGGTGAAGAAGCCTGGGGCCTCAGTGAGGGTTTCCTGCAAGGCTTCTGGATACACCTTCCCTAATTATGCTATCCATTGGGTGCGCCAGGCCCCCGGACAAAGGCTTGAGTGGATGGGATGGATCAACGCTGCCAGTGGTAACACAAAATATTTCCAGAACTTCCAGGGCAGAGTCACCATTACCAGGGACACATCCGCGAGCACAGCCTACATGGAGCTGAGCAGCCTGAGATCTGAAGACACGGCTGTCTACTACTGTGCGAGGGGGCCCTATAGCACTGGCTGGTACGGTGCTGTTGATATCTGGGGCCAAGGGACAATGGTCACCGTCTCTTCA	GACATCCAGATGACCCAGTCTCCTTCCACCCTGTCTGCATCTGTGGGAGACAGAGTCACCATCACTTGCCGGGCCAGTCAGAGTATTAGCAGCTGGTTGGCCTGGTATCAGCAGAAACCAGGGAAAGCCCCTAACCTCCTGATCTATAAGGCGTCTACTTTAGAGGGTGGGGTCCCATCGAGGTTCAGTGGCAGTGGATCTGGGACAGAATTCACTCTCACCATCAGCAGCCTGCAGCCTGATGATTTTGCAACTTATTACTGCCAACACTATGATAGTTATTCTCCTTGGACGTTCGGCCAAGGGACCAACGTGGAAATCAAA
GAD_66402	GAD_4	106	AAB	Memory	IGHM	IGHV3-53;IGLV4-69	IGHJ4;IGLJ2	GAD	GAD	GAD	GCGAGAGATTACTATGATGTAAAC	GAGGTGCAGCTGGTGGAGACTGGAGGAGGCTTGATCCAGTCTGGGGGGTCCCTGAGACTCTCCTGTGCAGCCTCTGGATTCACCGTCAGTACCAACTACATGAGTTGGGTCCGCCAGGCTCCAGGGAAGGGGCTGGAGTGGGTCTCGGTTATTTATAGTAGTGGTAACACATACTACGCAGAGTCCGTGAAGGGCCGATTCACCATCTCCAGAGACAAATCCAAGAACACCCTGTATCTTCATATGAACAGCCTGAGAGTCGAGGACACGGCCGTGTATTACTGTGCGAGAGATTACTATGATGTAAACTGGGGCCAGGGAACCCTGGTCACCGTCTCCTCA	CAGTTTGTGCTGACTCAATCGCCCTCTGCCTCTGCCTCCCTGGGAGCCTCGATCAAACTCACCTGCACTCTGAGCAGTGGGCACAGCAACTTCGCCATCGCATGGCATCAGCAGCAACCAGAGAGGGGCCCTCGGTACTTGATGAAGGTTAACAGTGATGGCAGCCACAGCAAGGGGGACGGGATCCCTGATCGCTTCTCAGGCTCCAGTTCTGGGGCCGAGCGCTACCTCACCATCTCCAGCCTCCAGTCTGAGGATGAGGCTGACTATTACTGTCAGACCTGGGGCAGTGGCATTGTGATCTTCGGCGGAGGGACCAAGCTGACCGTCCTA
TET_5283	TET_1	117	AAB	Memory	IGHM	IGHV4-61;IGLV4-69	IGHJ3;IGLJ3	TET	TET	Negative	GCGAGAGACCCGTATAGCAGTGGCTGGGACGGTGCTTTTGATTTA	CAGGTGCAGCTGCAGGAGTCGGGCCCAGGACTGGTGAAGCCTTCACAGACCCTGTCCCTCACCTGCACTGTCTCTGGTGGCTCCATCAGCAGTGGTACTTACTACTGGAGCTGGATCCGGCAGCCCGCCGGGAAGGGACTGGAGTGGATTGGGCGTATCTATACCACTGGGAGCACCAAGTACAACCCCTCCCTCAAGAGTCGAGTCACCATGTCAGTAGACACGTCCAAGAACCAGTTCTCCCTGAAGCTGAGCTCTGTGACCGCCGCAGACACGGCCGTGTATTACTGTGCGAGAGACCCGTATAGCAGTGGCTGGGACGGTGCTTTTGATTTATGGGGCCAAGGGACAATGGTCACCGTCTCTTCA	CAGCTTGTACTGACTCAATCGCCCTCTGCCTCTGCCTCCCTGGGAGCCTCGGTCAAGCTCACCTGCACTCTGAGCAGTGGGCACAGCAGCTACGCCATCGCATGGCATCAGCAGCAGCCAGAGAAGGGCCCTCGGTACTTGATGAAGCTTAATAGTGATGGCAGCCACAGCAAGGGGGACGGGATCCCTGATCGCTTCTCAGGCTCCAGCTCTGGGACTGAGCGCTACCTCACCATCTCCAGCCTCCAGTCTGAGGATGAGGCTGACTATTACTGTCAGACCTGGGGCACTGGCATTCACGTGTTCGGCGGAGGGACCAAGCTGACCGTCCTA
TET_9018	TET_2	110	ND	Plasmablast	IGHG	IGHV4-34;IGKV3-15	IGHJ4;IGKJ5	TET	TET	TET	GCGAGAGGCCGTAGTCTTTTATGGGTGATTTGGCCCTTTGACTAC	AAGGTGCAGCTACAGCAGTGGGGCGCAGGACTGTTGAAGCCTTCGGAGACCCTGTCCCTCACCTGCGCTGTCTATGGTGGGTCCTTCAGTGGTTACTACTGGAGCTGGATCCGCCAGCCCCCAGGGAAGGGGCTGGAGTGGATTGGGGAAATCAATCATAGTGGAAGCACCAACTACAACCCGTCCCTCAAGAGTCGAGTCACCATATCAGTAGACACGTCCAAGAACCAGTTCTCCCTGAAGCTGAGCTCTGTGACCGCCGCGGACACGGCTGTGTATTACTGTGCGAGAGGCCGTAGTCTTTTATGGGTGATTTGGCCCTTTGACTACTGGGGCCAGGGAACCCTGGTCACCGTCTCCTCA	GAAATAGTGATGACGCAGTCTCCAGCCACCCTGTCTGTGTCTCCAGGGGAAAGAGCCACCCTCTCCTGCAGGGCCAGTCAGAGTGTTAGCAGCAACTTAGCCTGGTACCAGCAGAAACCTGGCCAGGCTCCCAGGCTCCTCATCTATGGTGCATCCACCAGGGCCACTGGTATCCCAGCCAGGTTCAGTGGCAGTGGGTCTGGGACAGAGTTCACTCTCACCATCAGCAGCCTGCAGTCTGAAGATTTTGCAGTTTATTACTGTCAGCAGTATAATAACTGGCCTCCGATCACCTTCGGCCAAGGGACACGACTGGAGATTAAA
IA2-GAD_33726	MULTI_1	119	T1D	Memory	IGHM	IGHV3-23;IGKV3-11	IGHJ5;IGKJ4	IA2, GAD	IA2	GAD, IA2, TET	GCGAAAGATACTCGAAGTGGGAGCTATGCCCGTTTTACTGGTCCC	GAGGTGCAGTTGGTGGAGTCTGGGGGAGGCTTGGTACAGCCTGGGGGGTCCCTGAGACTCTCCTGTGCAGCCTCTGAATTCACCTTCAGCAGCTATGCCATGACCTGGGTCCGCCAGGCTCCAGGGAGGGGGCTGGAGTGGGTCTCAACTATTAGTGGTAGTGGTGGTAGCACATACTACGCAGACTCCGTGAAGGGCCGGTTCACCATCTCCAGAGACAATCCCAAGAACACGATGTACCTGCAAATGAACAGCCTGAGAGCCGAGGACACGGCCATATATTACTGTGCGAAAGATACTCGAAGTGGGAGCTATGCCCGTTTTACTGGTCCCTGGGGCCAGGGAACCCTAGTCACCGTCTCCTCA	GAAATTGTTTTGACACAGTCTCCAGCCACCCTGTCTTTGTCTCCAGGGGAAAGAGCCACCCTCTCCTGCAGGGCCAGTCAGAGTGTTGGCAGCTACTTAGCCTGGTACCAACAGAAACCTGGCCAGGCTCCCAGGCTCCTCATCTATGATGCATTCAACAGGGCCACTGGCATCCCAGCCAGGTTCAGTGGCAGTGGGTCTGGGACAGACTTCACTCTCACCATCAGCAGCCTAGAGCCTGAAGATTTTGCAGTTTATTACTGTCAGCAGCGTACCAACTGGCCTCCGCTCACTTTCGGCGGAGGGACCAGGGTGGACATCAAA
INS-GAD_7604	MULTI_2	117	AAB	Memory	IGHG	IGHV3-33;IGKV2-24	IGHJ4;IGKJ1	INS, GAD	GAD	DNA, GAD, IA2, INS, PE, TET	GTGGCATCGACGACGGTGACTCTGGACTAT	CAGGTGCGGCTGATTCAGTCGGGGGGAGGCGTGGTCCAGCCTGGGAGGTCTCTGACACTCTCCTGTGCAGTGTCTGGACTCACCTTCAGTCAACACGGCATGCACTGGATCCGCCAGGCTCCAGGCAAGGGGCTGGAGTGGGTGGCTGTCATTTGGTTTGACGGAAGTCAGACATATTATGAGGAGTCTGTGAGGGGCCGATTCAATATTTCCAGAGACAACTCCAAGAGCACACTGTTTTTGCAAATGAATAGCCTGAGAGTCGAGGACACGGCTGTATATTACTGTGTGGCATCGACGACGGTGACTCTGGACTATTGGGGCCAGGGAGACCTGGTCACAGTTTCCTCA	GACATTGTTCTGACCCAGACCCCGCGGCATTCATCTGTCACCCTTGGACAGTCGGCCTCCATCTCCTGCAGATCTAGTCAAAGCCTCGTGCACACTGATGGAAAGACTTACGTGAGTTGGTTTCACCAGAGGCCAGGCCAGCCTCCAAGACTCCTGATTTATAAGGTCTCGAATCGCTTCTCTGGAGTCCCAGAGAGATTCAGTGGCAGCGGGGCAGGGACAGATTTCACATTGACAATCAGCAGGGTTGAAAGAGAAGATGTCGGGGTTTATTACTGCATGCAACCTGTGCAAGCGATAACGTTCGGCCAAGGGACCAGGGTAGAACTCAAA
INS-IA2_111982	MULTI_3	102	T1D	Resting_Memory	IGHM	IGHV4-61;IGKV3-11	IGHJ5;IGKJ1	INS, IA2	Negative	DNA, GAD, IA2, TET	GCGAGAGATCTTGCCAGCTACCCTTACAACTGGTTCGACCCC	CAGGTGCAGCTGCAGGAGTCGGGCCCAGGACTGGTGAAGCCTTCACAGACCCTGTCCCTCACCTGCACTGTCTCTGGTGGCTCCATCAGCAGTGGTAGTTACTACTGGAGCTGGATCCGGCAGCCCGCCGGGAAGGGACTGGAGTGGATTGGGCGTATCTATACCAGTGGGAGCACCAACTACAACCCCTCCCTCAAGAGTCGAGTCACCATATCAGTAGACACGTCCAAGAACCAGTTCTCCCTGAAGCTGAGCTCTGTGACCGCCGCAGACACGGCCGTGTATTACTGTGCGAGAGATCTTGCCAGCTACCCTTACAACTGGTTCGACCCCTGGGGCCAGGGAACCCTGGTCACCGTCTCCTCA	GAAATTGTGTTGACACAGTCTCCAGCCACCCTGTCTTTGTCTCCAGGGGAAAGAGCCACCCTCTCCTGCAGGGCCAGTCAGAGTGTTAGCAGCTACTTAGCCTGGTACCAACAGAAACCTGGCCAGGCTCCCAGGCTCCTCATCTATGATGCATCCAACAGGGCCACTGGCATCCCAGCCAGGTTCAGTGGCAGTGGGTCTGGGACAGACTTCACTCTCACCATCAGCAGCCTAGAGCCTGAAGATTTTGCAGTTTATTACTGTCAGCAGCGTAGCAACTGGCCTCGAACGTTCGGCCAAGGGACCAAGGTGGAAATCAAA
INS-IA2_16965	MULTI_4	102	T1D	Memory	IGHG	IGHV3-48;IGKV1D-39	IGHJ6;IGKJ5	INS, IA2	IA2	DNA, GAD, IA2, INS, PE, TET	GCGAGAGGTATAGGGGTGATGGTTCGGGGCGACTACTTCATGGACGTC	CAGTTGGTGGAGTCTGGGGGAGGCTTGGTACAGCCTGGGGGGTCCCTGAGACTCTCCTGTACAGCCTCTGCATTCACCTTCGGGAACTATGGCTTCAACTGGGTCCGCCAGGCTCCAGGGAAGGGGCTGGAGTGGGTTTCACACATTGATAAAATTGGTACTACCATATACTACGCAGACTCTGTGAAGGGCCGCTTCACCATCTCCAGAGACAGTGCCAAGGGTTCACTGTTTCTGCAAATGAACAGCCTGAGAGTCGAGGACACGGCTGTCTATTACTGTGCGAGAGGTATAGGGGTGATGGTTCGGGGCGACTACTTCATGGACGTCTGGGGCAAAGGGACCACGGTCACCGTCTCCTCA	GACGTCCAGATGACCCAGTCTCCATCCTCCCTGTCTGCATCTATAGGAGATAGAGTCACCATCACTTGCCGGGCAAGTCAAAACATTTACAAATATTTAAATTGGTATCAACAGAAACCAGGGAAAGCCCCTAAGCTCCTGATCTATGCTGCATCCACTTTGCAAAGTGGGGTCCCATCAAGGGTCAGTGGCAGTGGATCTGGGACAGATTTCACTCTCACCATCAACAATCTGCAGCCTGAAGATTTTGCAACTTACTACTGTCAACAGAGTTTCAGAACCCCTATCACCTTCGGCCCAGGGACACGACTGCAGATTAAA
POLY_110322	MULTI_5	111	T1D	Memory	IGHM	IGHV3-72;IGKV1-9	IGHJ4;IGKJ4	INS, IA2, GAD, TET, DNA	DNA	GAD, IA2, TET	GCTAGAGCCCAACGTGGATATAGTGGCTACGCCTTTGACTAC	GAGGTGCAGCTGGTGGAGTCTGGGGGAGGCTTGGTCCAGCCTGGAGGGTCCCTGAGACTCTCCTGTGCAGCCTCTGGATTCACCTTCAGTGACCACTACATGGACTGGGTCCGCCAGGCTCCAGGGAAGGGGCTGGAGTGGGTTGGCCGTACTAGAAACAAAGCTAACAGTTACACCACAGAATACGCCGCGTCTGTGAAAGGCAGATTCACCATCTCAAGAGATGATTCAAAGAACTCACTGTATCTGCAAATGAACAGCCTGAAAACCGAGGACACGGCCGTGTATTACTGTGCTAGAGCCCAACGTGGATATAGTGGCTACGCCTTTGACTACTGGGGCCAGGGAACCCTGGTCACCGTCTCCTCA	GACATCCAGTTGACCCAGTCTCCATCCTTCCTGTCTGCATCTGTAGGAGACAGAGTCACCATCACTTGCCGGGCCAGTCAGGGCATTAGCAGTTATTTAGCCTGGTATCAGCAAAAACCAGGGAAAGCCCCTAAGCTCCTGATCTATGCTGCATCCACTTTGCAAAGTGGGGTCCCATCAAGGTTCAGCGGCAGTGGATCTGGGACAGAATTCACTCTCACAATCAGCAGCCTGCAGCCTGAAGATTTTGCAACTTATTACTGTCAACAGCTTAATAGTTACCCGCTCACTTTCGGCGGAGGGACCAAGGTGGAGATCAAA
POLY_29397	MULTI_6	114	AAB	Memory	IGHM	IGHV3-7;IGKV1D-39	IGHJ4;IGKJ1	INS, IA2, GAD, TET, DNA	INS, GAD	DNA, GAD, IA2, INS, TET	GCGAGAGATATCTGGGTAGGTACGGCGACCACAGACTAC	GAGGTGCAGCTGGTGGAGTCGGGGGGAGGCTTGGTCCAGCCGGGGGGGTCCCTGAGACTCTCCTGTGCAGCCTCTGGATTCAGTTTTAGTACCTATTGGATGAGCTGGGCCCGCCAGGCTCCAGGGAAGGGGCTGGAGTGGGTGGCCAACATAAAGCAAGATGGAAGTGAGAAATACTATGTGGACTCTGTGAAGGGCCGATTCACCATCTCCAGAGACAACGCCAAGAACTCACTGTATCTGCAAATGAACAGTCTGACAGCCGAGGACACGGCCGTGTATTACTGTGCGAGAGATATCTGGGTAGGTACGGCGACCACAGACTACTGGGGCCAGGGAACCCTGGTCACCGTCTCCGCA	AACATCCAGATGACCCAGTCTCCATCCTCCCTGTCTGCATCTGTAGGAGGCAGAGTCACCATCACTTGCCGGGCAACTCAGAGCATTAGCAGATATTTAAATTGGTATCAGCAGAAACCAGGGAAAGCCCCTAAGCTCCTGATCTATTCTGCATCCAGTTTGCAAAGTGGGGTCCCATCAAGGTTCAGTGGCAGTGGATCTGGGACAGATTTCACTCTCACCATCAGCAGTCTGCAGCCTGAAGATTTTGCAACTTACTACTGTCAACAGACTTACAGTTCCCGGACGTTCGGCCAAGGGACCAAGGTGGAAATCAAA
POLY_40307	MULTI_7	106	AAB	ABC	IGHG	IGHV4-59;IGLV1-44	IGHJ4;IGLJ3	INS, IA2, GAD, TET, DNA	DNA	GAD, PE	GCGAGAGGGAGACACCCGGGGTACTACTTTGACTAC	CAGGTGCAGCTGCAGGAGTCGGGCCCAGGACTGGTGAAGCCTTCGGAGACCCTGTCCCTCACCTGCACTGTCTCTGGTGGCTCTATCAGTGGTTACTACTGGAGCTGGATCCGGCAGCCCCCAGGGAAGGGACTGGACTGGATTGGGTATGGGTATTTCCTTTACAGTGGGAGCACCAACTACAACCCCTCCCTCACTAGCCGAGTCACCATATCAGTAGACACGTCCAAGAACCAGTTCTCCCTGAACTTGAGCTCTGTGACCTCTGCGGACACGGCCGTGTATTACTGTGCGAGAGGGAGACACCCGGGGTACTACTTTGACTACTGGGGCCAGGGAATCCTGGTCACCGTCTCCTCA	CAGTCTGTGCTGACTCAGCCACCCTCAGCGTCTGGGACCCCCGGGCAGAGGGTCACCATCTCTTGTTCTGGAAGCAGCTCCAACATCGGAAATAATTTTGTAAACTGGTACCAGCAGCTCCCAGGAGCGGCCCCCAAACTGCTCGTCTATAGTGATAATCAGCGGCCCTCAGGGGTCCCTGACCGATTCTCTGGCTCCAAGTCTGGCACCTCAGCCTCCCTGGCCATCAGTGGGCTCCAGTCTGAGGATGAGGCTGATTATTACTGTGCAGCATGGGATGACAGCCTGAATGGTCCGGTGTTCGGCGGAGGGACCAAGCTGACCGTCCTA
POLY_56460	MULTI_8	112	T1D	Memory	IGHG	IGHV3-30;IGKV3-11	IGHJ4;IGKJ1	INS, IA2, GAD	Negative	DNA, GAD, IA2, INS, TET	GCGAAAGATAAGAAACGTTTGGATTATACTTTTGACTAC	CAGGTGCAGCTGGTGGAGTCTGGGGGAGGCGTGGTCCAGCCTGGGAGGTCCCTGAGACTCTCCTGTGTAGCCTCTGGATTCACCTTCAGAAGCTATGGCATGCACTGGGTCCGCCAGGTTCCAGGCAAGGGACTGGAGTGGGTGGCAGTTATATCATATGATGGAAGTAATAAATACTATGCAGACTCCGTGAAGGGCCGATTCACCATCTCCAGAGACAATTCCAAGAACACGCTATATTTGCAAATGAACACCCTGAGTTCTGAGGACACGTCTGTGTATTACTGTGCGAAAGATAAGAAACGTTTGGATTATACTTTTGACTACTGGGGCCATGGAACCCTGGTCACCGTCTCCTCA	GAAATTGTGTTGACACAGTCTCCAGCCACCCTGTCTTTGTCTCCAGGGGACAGAGCCACCCTCTCCTGCAGGGCCAGTCAGAGTGTTAGCAGCTACTTAGCCTGGTACCAACAGAAACCTGGCCAGGCTCCCAGGCTCCTCATCTATGATGCATCCAACAGGGCCACTGGCATCCCAGCCAGGTTCAGTGGCAGTGGGTCTGGGACAGACTTCACTCTCACCATCAGCAGCCTAGAGCCTGAAGATTTTGCAGATTATTTCTGTCAGCAGCGTTCCAACTGGCCTCGGACGTTCGGCCAAGGGACCAAGGTGGAAATCCAA
POLY_7631	MULTI_9	114	AAB	Memory	IGHM	IGHV3-33;IGKV1-12	IGHJ4;IGKJ1	INS, IA2, GAD	Negative	DNA, GAD, IA2, INS, TET	GCGAGATATAATAGTGGCTGGGACGACTAC	CAGGTGCAGCTGGAGGAGTCTGGGGGAGGCGTGGTCCAGTCTGGGAGTTCCCTGAGACTCTCCTGTGCAGCGTCTGGATTCATCTTCAGAAACTATGGCATGCACTGGGTCCGCCAGGCTCCAGGCAAGGGGCTGGAGTGGGTGGCAATTATATGGTCTGATGGAAGTCAGAAATACTATGGAGACTCCGTGAAGGGCCGATTCACCATCTCCAGAGACAATTCCAAGAACACGCTGTATCTGGAAATGAACAGCCCGAGAGACGAGGACACGGCTGTGTATTATTGTGCGAGATATAATAGTGGCTGGGACGACTACTGGGGCCAGGGAACCCTGGTCACCGTCTCCTCA	GACATCCAGATGACCCAGTCTCCATCTTCCGTGTCTGCATCTGTAGGAGACAGAGTCACCATCACTTGTCGGGCGAGTCAGGGTATTAGCAATCGGTTAGCCTGGTATCAGCAGAAACCAGGGAAAGCCCCTAGGCTCCTGATCTATGCTGCATCCAGTTTGCAAAGTGGGGTCCCATCAAGATTCAGCGGCAGTGGATCTGGGACAGATTTCACTCTCACCATCAGCAGCCTGCAGCCTGAAGATTTTGCAACTTACTCTTGTCAACAGGCTAGCACTTTTCCTCGGAGGACGTTCGGCCAAGGGACCAAGGTGGAGATCAAA
NEG_111021	NEG_1	117	AAB	Plasmablast	IGHA	IGHV3-74;IGLV2-11	IGHJ4;IGLJ1	none	Negative	Negative	GCAAGAGGCGGGGATCCTAGTGGTTATCCGACCGATGACTAC	GAGGTGCAGCTGGTGGAGTCCGGGGGAGGCGTAATTCAGCCTGGGGGGTCCCTGAGACTCTCCTGTACAGCCTCTGGATTCAGCTTCAGTGACTACTGGATGCACTGGGTCCGCCAAGTTCCAGGGAAGGGGCTGGTGTGGCTCTCACGCATCAGTGATGGTGGCAATACAAACTACGCGGACTCCGTGGAGGGCCGATTCACCATCTCCAGAGACAACGCCAAGCACAGCCTGTATCTGCAAATGAACAGTCTGAGAGACGAAGACACGGCTGTGTATTATTGTGCAAGAGGCGGGGATCCTAGTGGTTATCCGACCGATGACTACTGGGGCCAGGGAACGCTGGTCGTCGTCTCTTCA	CAGTCTGCCCTGACTCAGCCTCGCTCAGTGTCCGGGTCTCCTGGACAGTCAGTCACCATCTCCTGCACTGGGACCAGAAGTGATGTTGGTGCTTATAATTATGTCTCCTGGTATCGACACCACCCAGGCAAAGCCCCCAAACTCATTATTTATGATGTCAGTAGGCGGCCCTCAGGGGTCCCTGATCGCTTCTCTGGCTCCAAGTCTGGCAACACGGCCTCCCTGACCATCTCTGGGCTCCAGGCTGAGGATGAGGCTGATTATTACTGCTGCTCATATACAGTCAACCCCTCTTGGGTCTTCGGAACTGGGACCAAGGTCACCGTCCAA
